# Disruption of the nuclear localization signal in RBM20 is causative in dilated cardiomyopathy

**DOI:** 10.1101/2022.12.08.519616

**Authors:** Yanghai Zhang, Zachery R. Gregorich, Yujuan Wang, Camila Urbano Braz, Jibin Zhang, Yang Liu, Peiheng Liu, Nanyumuzi Aori, Timothy A. Hacker, Henk Granzier, Wei Guo

**Author notes:** To whom correspondence should be addressed: Dr. Wei Guo, 1933 Observatory Dr., Madison, WI 53706, United States. Equal contribution (Yanghai Zhang, Zachery R. Gregorich).

## Abstract

Human patients carrying genetic mutations in RNA binding motif 20 (RBM20) develop a clinically aggressive dilated cardiomyopathy (DCM). RBM20 is a splicing factor with two canonical domains, an RNA recognition motif (RRM) and an arginine-serine rich (RS) domain. RRM loss-of-function disrupts the splicing of RBM20 target transcripts and leads to systolic dysfunction without overt DCM, while mutations in the RS domain precipitate DCM. We show that mice lacking the RS domain (*Rbm20*^*ΔRS*^) manifest DCM with mis-splicing of RBM20 target transcripts. We found that RBM20 is mis-localized in *Rbm20*^*ΔRS*^ mice but not in mice lacking the RRM, which are also deficient in RBM20 splicing. We determine that the RS domain, not other domains including the RRM, is critical for RBM20 nuclear import and define the core nuclear localization signal (NLS) within this domain. Mutation analysis of phosphorylation sites within the RS domain indicate that phosphorylation is dispensable for RBM20 nuclear import. Collectively, our findings establish disruption of the NLS in RBM20 as a causative mechanism in DCM through nucleocytoplasmic transport.
