## Supplemental Table 4 for "Disruption of the nuclear localization signal in RBM20 is causative in dilated cardiomyopathy"

### Sheet: SE
GeneID	genename	chr_number	startpos	endpos	strand.x	exonStart_0base	exonEnd	upstreamES	upstreamEE	downstreamES	downstreamEE	PValue	FDR	IncLevel1	IncLevel2	IncLevelDifference	event
Ablim1	actin-binding LIM protein 1	19	57021165	57303776	-	57039561	57039666	57037893	57037941	57049684	57049814	0.000736663	0.0471779	0.043,0.055,0.105	0.37,0.144,0.153	-0.155	SE
Add1	adducin 1 (alpha)	5	34731008	34789652	+	34786479	34786516	34785758	34785857	34787813	34789641	0.000234286	0.0228748	0.167,0.167,0.167	1.0,0.616,0.651	-0.589	SE
Ankrd12	ankyrin repeat domain 12	17	66272698	66386242	-	66349527	66349596	66344487	66344634	66356780	66356928	0.000126967	0.0153562	0.0,0.477,0.0	0.672,1.0,0.578	-0.591	SE
Ap1b1	adaptor protein complex AP-1, beta 1 subunit	11	4897320	4992794	+	4983241	4983262	4982417	4982619	4983686	4983842	1.85087e-05	0.00301188	0.0,0.467,0.0	0.724,0.814,0.467	-0.513	SE
App	amyloid beta (A4) precursor protein	16	84751236	84972187	-	84840463	84840631	84827119	84827253	84853211	84853414	1.29683e-05	0.00257926	0.538,0.643,0.714	1.0,1.0,0.867	-0.324	SE
Appl2	adaptor protein, phosphotyrosine interaction, PH domain and leucine zipper containing 2	10	83435897	83484741	-	83465541	83468504	83464637	83464697	83476869	83476958	5.86028e-05	0.00807559	1.0,0.5,1.0	0.0,1.0,0.0	0.5	SE
Arhgap10	Rho GTPase activating protein 10	8	77976995	78244628	-	78109353	78109419	78091714	78091789	78111379	78111425	0.000766072	0.0472851	0.675,0.776,1.0	0.316,0.675,0.51	0.317	SE
Asb14	ankyrin repeat and SOCS box-containing 14	14	26616547	26638393	+	26619561	26619761	26616546	26616629	26622379	26622435	0.000142149	0.0157104	1.0,1.0,1.0	0.6,0.429,0.5	0.49	SE
Asb14	ankyrin repeat and SOCS box-containing 14	14	26616547	26638393	+	26619564	26619761	26616570	26616629	26622379	26622435	0.000424882	0.034054	1.0,1.0,1.0	0.714,0.556,0.429	0.434	SE
Atp2b1	ATPase, Ca++ transporting, plasma membrane 1	10	98750243	98862005	+	98855139	98855226	98854576	98854759	98858669	98861449	0.000471261	0.035773	0.174,0.0,0.387	0.759,0.654,0.387	-0.413	SE
Baz2b	bromodomain adjacent to zinc finger domain, 2B	2	59729707	60040243	-	59907213	59907255	59836386	59836533	59955806	59956084	4.91848e-06	0.00105649	0.438,0.0,0.438	1.0,1.0,1.0	-0.708	SE
Cacna1c	calcium channel, voltage-dependent, L type, alpha 1C subunit	6	118564201	119174345	-	118614690	118614774	118607185	118607392	118615387	118615471	0.000532242	0.0391526	1.0,1.0,0.39	0.657,0.242,0.138	0.451	SE
Camk2d	calcium/calmodulin-dependent protein kinase II, delta	3	126389136	126639975	+	126599505	126599565	126595372	126595410	126601856	126601898	8.4488e-14	3.49e-11	1.0,1.0,1.0	0.151,0.169,0.0	0.893	SE
Camk2d	calcium/calmodulin-dependent protein kinase II, delta	3	126389136	126639975	+	126601856	126601898	126595372	126595410	126604287	126604336	6.02626e-10	1.79783e-07	0.0,0.0,0.0	0.675,0.675,0.609	-0.653	SE
Camk2d	calcium/calmodulin-dependent protein kinase II, delta	3	126389136	126639975	+	126596585	126596618	126595372	126595410	126604287	126604336	3.4034e-06	0.00079462	0.0,0.141,0.0	0.577,0.577,0.396	-0.47	SE
Ccser2	coiled-coil serine rich 2	14	36596893	36690762	-	36612250	36612383	36596892	36601719	36618211	36618301	0.000568434	0.0396428	1.0,1.0,1.0	0.649,0.725,0.209	0.472	SE
Cep20	centrosomal protein 20	16	14117105	14136093	-	14128910	14128995	14122317	14122451	14135157	14136093	0.000177635	0.018006	1.0,0.0,0.0	0.56,1.0,0.56	-0.373	SE
Clip1	CAP-GLY domain containing linker protein 1	5	123715857	123822527	-	123777018	123777051	123768287	123769232	123778556	123778617	0.000309152	0.0280942	0.496,0.506,0.818	1.0,1.0,0.766	-0.315	SE
Dcaf6	DDB1 and CUL4 associated factor 6	1	165157069	165288475	-	165201630	165201804	165195014	165195074	165216226	165216484	0.000737978	0.0471779	0.75,0.636,0.333	1.0,1.0,1.0	-0.427	SE
Dnm2	dynamin 2	9	21336167	21419055	+	21390194	21390333	21389576	21389644	21391702	21391841	0.000131543	0.0153562	1.0,0.608,1.0	0.608,0.0,0.206	0.598	SE
Fam126b	family with sequence similarity 126, member B	1	58561965	58625492	-	58573643	58573811	58561964	58569418	58574548	58574708	3.39972e-12	1.14103e-09	0.0,0.0,0.0	1.0,0.667,1.0	-0.889	SE
Foxn3	forkhead box N3	12	99156340	99529926	-	99185856	99185922	99175719	99175825	99257495	99257560	0.000345857	0.0304467	1.0,0.581,0.581	0.0,0.0,0.581	0.527	SE
Fsd1l	fibronectin type III and SPRY domain containing 1-like	4	53631383	53707009	+	53659512	53659634	53649791	53649893	53679793	53680003	0.000228676	0.0227406	0.623,0.355,0.0	1.0,0.733,0.524	-0.426	SE
Fxr1	fragile X mental retardation1, autosomal homolog	3	34074133	34124129	+	34119122	34119203	34118267	34118468	34123065	34123494	0.000143354	0.0157104	0.722,0.393,0.819	1.0,1.0,1.0	-0.355	SE
Fxr1	fragile X mental retardation1, autosomal homolog	3	34074133	34124129	+	34122309	34122401	34118267	34118468	34123065	34123494	0.000749028	0.0472851	0.736,0.743,0.881	1.0,1.0,1.0	-0.213	SE
Herc2	HECT and RLD domain containing E3 ubiquitin protein ligase 2	7	55699872	55884373	+	55851848	55851956	55846803	55846957	55853523	55853655	0.000265239	0.0254346	1.0,1.0,0.367	0.279,0.225,1.0	0.288	SE
Kcnip2	Kv channel-interacting protein 2	19	45780785	45804948	-	45785529	45785625	45784018	45784143	45804169	45804254	0.000123382	0.0153562	0.753,1.0,1.0	0.549,0.646,0.288	0.423	SE
Kcnj5	potassium inwardly-rectifying channel, subfamily J, member 5	9	32226002	32255687	-	32236472	32236584	32233376	32234315	32253517	32253820	7.20788e-07	0.000184316	0.533,1.0,0.363	0.0,0.0,0.0	0.632	SE
Ldb3	LIM domain binding 3	14	34248656	34312276	-	34298942	34299301	34294946	34294969	34300551	34300627	8.45e-14	3.49e-11	0.389,0.303,0.364	1.0,1.0,1.0	-0.648	SE
Lncpint	long non-protein coding RNA, Trp53 induced transcript	6	31070498	31195409	-	31174714	31174786	31157956	31158084	31195008	31195409	1.1153e-05	0.00230353	0.252,0.574,0.0	0.403,1.0,1.0	-0.526	SE
Lrrfip1	leucine rich repeat (in FLII) interacting protein 1	1	90924652	91056666	+	91038076	91038169	91035019	91035112	91039877	91040019	1.50065e-05	0.00277879	0.381,0.711,0.381	1.0,1.0,0.831	-0.453	SE
Lrrfip1	leucine rich repeat (in FLII) interacting protein 1	1	90924652	91056666	+	91042317	91047742	91039877	91040019	91047862	91047912	0.00045013	0.035547	0.0,0.029,0.111	0.25,0.5,0.167	-0.259	SE
Mast2	microtubule associated serine/threonine kinase 2	4	116163957	116321420	-	116225932	116225981	116210169	116210261	116228673	116228928	0.000368452	0.031603	1.0,0.601,1.0	0.429,0.53,0.201	0.48	SE
Mast2	microtubule associated serine/threonine kinase 2	4	116163957	116321420	-	116225932	116226127	116210169	116210261	116228673	116229007	0.00055623	0.0395886	1.0,0.5,1.0	0.667,0.333,0.143	0.452	SE
Metap1d	methionyl aminopeptidase type 1D (mitochondrial)	2	71283625	71355538	+	71331122	71331213	71283662	71283742	71337128	71337286	0.000388417	0.031603	1.0,1.0,0.0	0.0,0.237,0.0	0.588	SE
Mib2	mindbomb E3 ubiquitin protein ligase 2	4	155738925	155753711	-	155743350	155743500	155742311	155742416	155743579	155743672	0.000177713	0.018006	1.0,0.5,1.0	1.0,0.0,0.2	0.433	SE
Mib2	mindbomb E3 ubiquitin protein ligase 2	4	155738925	155753711	-	155743350	155743458	155742311	155742416	155743579	155743722	0.000372087	0.031603	1.0,0.537,1.0	1.0,0.0,0.225	0.437	SE
Mib2	mindbomb E3 ubiquitin protein ligase 2	4	155738925	155753711	-	155743350	155743446	155742311	155742416	155743579	155743722	0.000472976	0.035773	1.0,0.549,1.0	1.0,0.0,0.233	0.439	SE
Mrpl24	mitochondrial ribosomal protein L24	3	87825438	87830757	+	87827109	87827135	87825437	87826958	87829123	87829355	3.50475e-05	0.00553544	1.0,1.0,0.46	0.0,0.0,0.0	0.82	SE
Ndrg2	N-myc downstream regulated2	14	52142728	52151461	-	52148542	52148584	52148136	52148242	52148922	52149003	8.82367e-09	2.49385e-06	0.897,0.902,0.92	0.478,0.624,0.705	0.304	SE
Nebl	nebulette	2	17347484	17740634	-	17422703	17422808	17418493	17418598	17429331	17429445	7.03075e-05	0.00920857	0.173,0.221,0.227	0.426,0.459,0.599	-0.288	SE
Nedd4l	neural precursor cell expressed, developmentally down-regulated4-like	18	65017551	65350897	+	65314553	65314607	65314398	65314453	65319396	65319455	7.6561e-13	2.74088e-10	0.0,0.0,0.0	1.0,1.0,1.0	-1	SE
Pcsk6	proprotein convertase subtilisin/kexin type 6	7	65511884	65700134	+	65675313	65675352	65674975	65675155	65681496	65681599	5.86495e-05	0.00807559	0.165,0.284,1.0	1.0,1.0,1.0	-0.517	SE
Pdlim5	PDZ and LIM domain 5	3	141945346	142101480	-	142012044	142012059	142010465	142010483	142017883	142017975	1.77155e-05	0.00301188	0.508,0.548,0.443	0.705,0.755,0.769	-0.243	SE
Pdlim7	PDZ and LIM domain 7	13	55645300	55661281	-	55656020	55656139	55655676	55655693	55656592	55656623	0.000602585	0.0399492	0.0,1.0,1.0	0.0,0.218,0.0	0.594	SE
Pkp4	plakophilin 4	2	58991123	59185549	+	59180837	59180966	59178267	59178385	59182605	59182679	0.000761199	0.0472851	1.0,0.896,1.0	0.484,0.652,1.0	0.253	SE
Ppp3ca	protein phosphatase 3, catalytic subunit, alpha isoform	3	136375778	136643488	+	136637771	136637801	136634282	136634380	136640789	136643485	0.000467983	0.035773	0.294,0.806,0.294	0.714,1.0,1.0	-0.44	SE
R3hdm2	R3H domain containing 2	10	127216201	127335253	+	127300999	127301053	127300850	127300882	127307636	127307869	1.37629e-05	0.00263953	0.268,1.0,1.0	0.0,0.0,1.0	0.423	SE
Rab11fip5	RAB11 family interacting protein 5 (class I)	6	85311944	85351663	-	85317324	85319043	85314462	85314652	85324761	85325437	0.000663123	0.0434265	0.0,1.0,0.0	0.429,1.0,0.333	-0.254	SE
Rbbp6	retinoblastoma binding protein 6, ubiquitin ligase	7	122568980	122601795	+	122596818	122596920	122596165	122596528	122597747	122599502	3.31368e-06	0.00079462	0.0,0.229,0.0	1.0,0.372,1.0	-0.714	SE
Rbms1	RNA binding motif, single stranded interacting protein 1	2	60580537	60794224	-	60590102	60590150	60589147	60589198	60592396	60592490	0.000134573	0.0153757	0.0,0.112,0.0	0.431,0.362,0.274	-0.318	SE
Rhot1	ras homolog family member T1	11	80099844	80158733	+	80148339	80148462	80145485	80145688	80156567	80158733	0.000121544	0.0153562	0.268,0.354,1.0	1.0,1.0,1.0	-0.459	SE
Rnf213	ring finger protein 213	11	119280778	119378245	+	119296452	119296581	119293347	119293517	119299539	119300007	3.65084e-07	9.80251e-05	1.0,1.0,1.0	0.0,0.682,0.0	0.773	SE
Rps24	ribosomal protein S24	14	24540746	24547028	+	24543684	24543687	24543450	24543561	24544119	24544137	4.4753e-06	0.00100135	0.316,0.462,0.407	0.674,0.844,0.831	-0.388	SE
Rps24	ribosomal protein S24	14	24540746	24547028	+	24544119	24544137	24543450	24543561	24545497	24545517	0.000547218	0.0395886	0.358,0.415,0.297	0.229,0.192,0.093	0.185	SE
Ryr2	ryanodine receptor 2, cardiac	13	11567985	12121831	-	11649192	11649216	11637787	11637887	11650410	11650464	5.78426e-13	2.21868e-10	0.181,0.237,0.321	0.022,0.0,0.0	0.239	SE
Slc4a4	solute carrier family 4 (anion exchanger), member 4	5	88941717	89387515	+	89380622	89380719	89376684	89376846	89382655	89382735	0.000579437	0.039892	0.232,0.0,1.0	1.0,1.0,0.0	-0.256	SE
Slu7	SLU7 splicing factor homolog (S. cerevisiae)	11	43324550	43338809	+	43327180	43327259	43324557	43324646	43328171	43328357	0.000595377	0.0399492	0.0,1.0,0.395	1.0,1.0,0.0	-0.202	SE
Smarca2	SWI/SNF related, matrix associated, actin dependent regulator of chromatin, subfamily a, member 2	19	26580804	26755721	+	26737277	26737331	26729223	26729441	26748337	26748443	5.51601e-05	0.00800567	1.0,0.197,1.0	0.268,0.155,0.0	0.591	SE
Snrk	SNF related kinase	9	121946332	121998768	+	121963026	121963142	121961693	121961816	121965971	121966667	0.000600223	0.0399492	0.0,0.0,1.0	1.0,0.458,0.692	-0.383	SE
Sorbs2	sorbin and SH3 domain containing 2	8	45960470	46280943	+	46235838	46235997	46228625	46228740	46243012	46243062	0.000130355	0.0153562	0.625,0.643,1.0	1.0,1.0,0.818	-0.183	SE
Sorbs2	sorbin and SH3 domain containing 2	8	45960470	46280943	+	46238305	46238362	46228625	46228740	46243012	46243062	0.00014736	0.0158265	0.628,0.653,1.0	1.0,1.0,0.743	-0.154	SE
Tatdn1	TatD DNase domain containing 1	15	58762002	58805605	-	58795753	58795817	58793122	58793266	58798284	58798334	0.000524487	0.039118	1.0,1.0,0.677	0.0,1.0,0.412	0.422	SE
Thoc7	THO complex 7	14	8507911	8520751	+	8512131	8512209	8508449	8508578	8515106	8515224	0.000313901	0.0280942	1.0,1.0,0.0	0.0,0.0,0.0	0.667	SE
Tmem65	transmembrane protein 65	15	58654118	58695510	-	58678926	58679007	58669049	58669094	58694691	58695505	0.000312794	0.0280942	0.245,1.0,0.764	0.178,0.097,0.097	0.546	SE
Tnnt2	troponin T2, cardiac	1	135763933	135780006	+	135778116	135778125	135777087	135777198	135778448	135778558	8.449e-14	3.49e-11	0.656,0.628,0.633	0.859,0.86,0.835	-0.212	SE
Tpm2	tropomyosin 2, beta	4	43513726	43523583	-	43518643	43518719	43518401	43518464	43519002	43519078	4.93504e-05	0.00755327	0.249,0.398,1.0	0.0,0.0,0.0	0.549	SE
Trdn	triadin	10	32959479	33352705	+	33209227	33209245	33208431	33208461	33210977	33211010	0.000560285	0.0395886	0.93,0.877,0.61	1.0,1.0,1.0	-0.194	SE
Ttn	titin	2	76534324	76812901	-	76691766	76691853	76688247	76688331	76693143	76693203	8.448e-14	3.49e-11	1.0,1.0,1.0	0.087,0.043,0.0	0.957	SE
Ttn	titin	2	76534324	76812901	-	76632574	76632841	76630826	76630924	76633636	76633760	8.4488e-14	3.49e-11	1.0,1.0,1.0	0.324,0.313,0.273	0.697	SE
Ttn	titin	2	76534324	76812901	-	76683948	76684032	76682400	76682481	76688247	76688331	8.4488e-14	3.49e-11	1.0,1.0,1.0	0.034,0.0,0.0	0.989	SE
Ttn	titin	2	76534324	76812901	-	76692455	76692533	76688247	76688331	76692693	76692771	8.4488e-14	3.49e-11	1.0,1.0,1.0	0.165,0.101,0.095	0.88	SE
Ttn	titin	2	76534324	76812901	-	76691766	76691853	76688247	76688331	76692455	76692533	8.4488e-14	3.49e-11	1.0,1.0,1.0	0.24,0.202,0.612	0.649	SE
Ttn	titin	2	76534324	76812901	-	76714253	76714541	76711901	76712183	76736597	76736876	8.4488e-14	3.49e-11	1.0,1.0,1.0	0.389,0.309,0.288	0.671	SE
Ttn	titin	2	76534324	76812901	-	76692693	76692771	76688247	76688331	76693143	76693203	8.4488e-14	3.49e-11	1.0,1.0,1.0	0.652,0.631,0.587	0.377	SE
Ttn	titin	2	76534324	76812901	-	76678622	76678700	76678068	76678152	76680913	76680988	8.449e-14	3.49e-11	1.0,1.0,1.0	0.0,0.247,0.056	0.899	SE
Ttn	titin	2	76534324	76812901	-	76680649	76680724	76678068	76678152	76680913	76680988	8.45e-14	3.49e-11	1.0,1.0,1.0	0.129,0.25,0.0	0.874	SE
Ttn	titin	2	76534324	76812901	-	76733406	76733970	76649079	76649160	76736597	76736876	8.451e-14	3.49e-11	1.0,1.0,1.0	0.01,0.005,0.022	0.988	SE
Ttn	titin	2	76534324	76812901	-	76682400	76682481	76681898	76682108	76688247	76688331	1.76046e-11	5.56098e-09	1.0,1.0,1.0	0.866,0.691,0.645	0.266	SE
Ttn	titin	2	76534324	76812901	-	76656790	76656886	76656418	76656496	76662131	76662218	1.83625e-05	0.00301188	1.0,1.0,1.0	0.549,0.233,0.378	0.613	SE
Uap1	UDP-N-acetylglucosamine pyrophosphorylase 1	1	169968792	170002533	-	169975564	169975612	169970965	169971032	169976839	169977028	0.00038369	0.031603	1.0,0.0,0.0	1.0,0.431,1.0	-0.477	SE
Wac	WW domain containing adaptor with coiled-coil	18	7868614	7929028	+	7910515	7910824	7905931	7906044	7916051	7916297	0.000381884	0.031603	1.0,1.0,0.714	0.6,0.333,0.556	0.408	SE
Wnk1	WNK lysine deficient protein kinase 1	6	119900930	120015659	-	119930731	119930863	119929645	119929930	119933031	119933154	6.60311e-05	0.00886467	0.166,0.117,0.0	0.827,0.459,0.515	-0.506	SE
Xdh	xanthine dehydrogenase	17	74190890	74257369	-	74194880	74196405	74193337	74193514	74198105	74198294	5.06365e-05	0.00755327	0.6,0.6,0.333	0.0,0.2,0.0	0.444	SE
Zfp617	zinc finger protein 617	8	72676669	72688474	+	72682981	72683042	72682045	72682172	72685862	72688474	1.57045e-05	0.00281111	0.739,0.106,0.587	0.739,1.0,1.0	-0.436	SE
Zfp644	zinc finger protein 644	5	106764605	106844696	-	106782696	106783302	106767405	106767508	106783475	106784189	0.000297896	0.028065	0.714,1.0,1.0	0.692,0.8,0.455	0.256	SE

### Sheet: A5SS
GeneID	genename	chr_number	startpos	endpos	strand.x	longExonStart_0base	longExonEnd	shortES	shortEE	flankingES	flankingEE	PValue	FDR	IncLevel1	IncLevel2	IncLevelDifference	event
2310002L09Rik	RIKEN cDNA 2310002L09 gene	4	73857608	73869111	-	73859838	73861471	73861015	73861471	73857607	73857835	1.28786e-14	1.7605e-11	0.0,0.091,0.077	1.0,1.0,1.0	-0.944	A5SS
Akap8l	A kinase (PRKA) anchor protein 8-like	17	32540398	32569590	-	32552879	32553670	32553561	32553670	32551976	32552118	9.41567e-06	0.0032178	1.0,0.429,0.5	0.0,0.143,0.0	0.595	A5SS
Cnot1	CCR4-NOT transcription complex, subunit 1	8	96445559	96534741	-	96481592	96481736	96481607	96481736	96479653	96479778	1.87622e-08	8.54931e-06	1.0,1.0,1.0	0.577,0.476,0.312	0.545	A5SS
Gfm2	G elongation factor, mitochondrial 2	13	97274445	97317710	+	97274444	97274567	97274444	97274534	97278434	97278518	0.000114849	0.0224283	1.0,0.29,0.0	0.45,0.45,1.0	-0.203	A5SS
Rps28	ribosomal protein S28	17	34042010	34043536	-	34042166	34042304	34042170	34042304	34042009	34042090	2.80815e-05	0.00767747	0.69,0.647,0.661	0.936,0.886,0.921	-0.248	A5SS
Srsf7	serine and arginine-rich splicing factor 7	17	80507509	80514798	-	80511550	80511661	80511559	80511661	80510119	80510173	0.000101794	0.0224283	0.485,0.0,0.485	0.654,0.739,0.79	-0.404	A5SS

### Sheet: A3SS
GeneID	genename	chr_number	startpos	endpos	strand.x	longExonStart_0base	longExonEnd	shortES	shortEE	flankingES	flankingEE	PValue	FDR	IncLevel1	IncLevel2	IncLevelDifference	event
Akap8l	A kinase (PRKA) anchor protein 8-like	17	32540398	32569590	-	32551976	32553019	32551976	32552118	32553561	32553670	0.000110616	0.0219241	1.0,0.556,0.333	0.0,0.0,0.0	0.63	A3SS
Carf	calcium response factor	1	60137380	60193112	+	60148380	60148608	60148485	60148608	60147241	60147359	0.000101677	0.0219241	1.0,1.0,1.0	0.54,0.0,0.0	0.82	A3SS
Crispld2	cysteine-rich secretory protein LCCL domain containing 2	8	120719177	120779533	+	120750303	120750441	120750306	120750441	120745591	120745692	8.67959e-07	0.000528004	0.424,0.37,0.495	0.0,0.0,0.0	0.43	A3SS
Dnm2	dynamin 2	9	21336167	21419055	+	21390194	21391841	21391702	21391841	21389576	21389644	1.52664e-05	0.00504301	1.0,0.6,1.0	0.5,0.0,0.2	0.633	A3SS
Immt	inner membrane protein, mitochondrial	6	71806200	71852250	+	71829746	71829851	71829749	71829851	71828755	71828864	0.00033454	0.0442039	1.0,0.662,0.0	0.0,0.495,0.495	0.224	A3SS
Ist1	increased sodium tolerance 1 homolog (yeast)	8	110397953	110419929	-	110402007	110402434	110402007	110402056	110403389	110403482	0.000220462	0.033612	0.333,0.556,0.667	0.0,0.333,0.0	0.408	A3SS
Mknk2	MAP kinase-interacting serine/threonine kinase 2	10	80501152	80512264	-	80507761	80507908	80507761	80507849	80511657	80511774	0.000283437	0.0401266	0.0,0.0,0.0	0.417,0.323,0.264	-0.335	A3SS
Oard1	O-acyl-ADP-ribose deacylase 1	17	48717028	48724298	+	48717852	48717932	48717855	48717932	48717027	48717400	1.78136e-06	0.000706131	0.329,0.424,0.595	0.0,0.0,0.0	0.449	A3SS
Pald1	phosphatase domain containing, paladin 1	10	61155435	61219325	-	61179406	61179535	61179406	61179512	61179882	61179978	3.26828e-05	0.00925389	0.0,0.464,0.0	1.0,1.0,0.464	-0.667	A3SS
Sbno1	strawberry notch 1	5	124506765	124564059	-	124548132	124548445	124548132	124548442	124551247	124551352	0.000370189	0.0458356	0.0,0.495,0.197	0.746,1.0,0.329	-0.461	A3SS
Smarca4	SWI/SNF related, matrix associated, actin dependent regulator of chromatin, subfamily a, member 4	9	21527377	21615526	+	21611095	21611204	21611098	21611204	21597308	21597571	5.38204e-05	0.013334	0.0,1.0,0.0	0.495,1.0,1.0	-0.498	A3SS
Srsf11	serine and arginine-rich splicing factor 11	3	157716552	157742311	-	157718416	157718533	157718416	157718512	157719588	157719678	0.000177724	0.029354	0.467,0.149,0.127	0.0,0.0,0.0	0.248	A3SS
Stau1	staufen double-stranded RNA binding protein 1	2	166789469	166838253	-	166796819	166797050	166796819	166797032	166801942	166802041	3.78654e-07	0.000375246	1.0,0.641,1.0	0.229,0.0,0.308	0.701	A3SS
Tpm2	tropomyosin 2, beta	4	43513726	43523583	-	43513725	43516003	43513725	43514861	43518229	43518299	1.0656e-06	0.000528004	1.0,1.0,1.0	0.0,0.333,0.0	0.889	A3SS
Tpm3	tropomyosin 3, gamma	3	89979958	90008209	+	89995707	89996430	89996354	89996430	89994980	89995051	0.000393141	0.0458356	0.6,0.667,0.333	1.0,0.667,1.0	-0.356	A3SS
Trappc8	trafficking protein particle complex 8	18	20950268	21033851	-	20999006	20999263	20999006	20999218	21000816	21000910	0.000168257	0.029354	0.0,1.0,0.434	1.0,0.434,1.0	-0.333	A3SS
Ttn	titin	2	76534324	76812901	-	76679160	76679514	76679160	76679415	76679600	76679678	8.4488e-14	3.49e-11	0.061,0.022,0.022	1.0,1.0,1.0	-0.965	A3SS

### Sheet: MXE
GeneID	genename	chr_number	startpos	endpos	strand.x	X1stExonStart_0base	X1stExonEnd	X2ndExonStart_0base	X2ndExonEnd	upstreamES	upstreamEE	downstreamES	downstreamEE	PValue	FDR	IncLevel1	IncLevel2	IncLevelDifference	event
Akap13	A kinase (PRKA) anchor protein 13	7	75105271	75404357	+	75329567	75329621	75333141	75333207	75326853	75327227	75334864	75335057	7.3226e-05	0.00558348	1.0,1.0,0.514	0.0,1.0,0.0	0.505	MXE
Camk2d	calcium/calmodulin-dependent protein kinase II, delta	3	126389136	126639975	+	126596585	126596618	126599505	126599565	126595372	126595410	126604287	126604336	3.06211e-10	6.2263e-08	0.0,0.113,0.0	0.742,0.852,0.697	-0.726	MXE
Camk2d	calcium/calmodulin-dependent protein kinase II, delta	3	126389136	126639975	+	126599505	126599565	126601856	126601898	126595372	126595410	126604287	126604336	1.44329e-15	8.80407e-13	1.0,1.0,1.0	0.186,0.103,0.155	0.852	MXE
Lgals8	lectin, galactose binding, soluble 8	13	12454283	12479857	-	12471224	12471313	12474054	12474197	12469615	12469826	12476121	12476619	0.000131693	0.00892584	0.214,0.765,1.0	0.0,0.0,0.0	0.66	MXE
Meis1	Meis homeobox 1	11	18830428	18968992	-	18891658	18891804	18938267	18938379	18855688	18855765	18961241	18961388	1.1366e-05	0.00138666	1.0,0.531,1.0	0.531,0.0,0.531	0.49	MXE
Ppip5k1	diphosphoinositol pentakisphosphate kinase 1	2	121141038	121186138	-	121153674	121153857	121158125	121158251	121152135	121152273	121162038	121162129	1.4432e-05	0.00146725	0.52,0.52,1.0	0.52,0.0,0.0	0.507	MXE
Rcor3	REST corepressor 3	1	191782846	191822371	-	191785925	191786167	191792943	191793001	191783068	191785455	191800568	191800646	0.000179337	0.0109395	0.0,1.0,0.59	0.0,0.0,0.742	0.283	MXE
Rgs6	regulator of G-protein signaling 6	12	82663325	83208835	+	83117371	83117433	83138521	83138632	83116268	83116367	83153531	83153657	0.000664637	0.0311868	0.0,0.0,1.0	0.552,0.552,0.552	-0.219	MXE
Rsrc1	arginine/serine-rich coiled-coil 1	3	66888694	67265736	+	66989868	66990042	67088161	67088198	66903797	66903923	67113758	67113810	6.21632e-05	0.00541708	0.555,0.238,0.0	1.0,1.0,1.0	-0.736	MXE
Tpm2	tropomyosin 2, beta	4	43513726	43523583	-	43518643	43518719	43519002	43519078	43518401	43518464	43519226	43519297	1.18959e-11	3.62826e-09	0.25,0.333,0.0	1.0,1.0,1.0	-0.806	MXE
Ttn	titin	2	76534324	76812901	-	76714253	76714541	76718149	76718431	76711901	76712183	76719229	76719517	8.76418e-10	1.33654e-07	0.35,0.336,0.346	0.024,0.083,0.159	0.255	MXE
Ubap1	ubiquitin-associated protein 1	4	41348996	41389766	+	41378946	41379870	41387174	41387357	41371724	41371849	41388095	41388197	0.000484707	0.0268792	0.0,0.5,0.0	0.667,0.25,0.333	-0.25	MXE
Zzz3	zinc finger, ZZ domain containing 3	3	152101110	152168463	+	152128254	152128408	152132913	152134469	152125651	152125777	152152435	152152574	0.000616395	0.0311868	1.0,0.833,0.8	0.5,0.5,0.6	0.344	MXE

### Sheet: RI
GeneID	genename	chr_number	startpos	endpos	strand.x	riExonStart_0base	riExonEnd	upstreamES	upstreamEE	downstreamES	downstreamEE	PValue	FDR	IncLevel1	IncLevel2	IncLevelDifference	event
Akap8l	A kinase (PRKA) anchor protein 8-like	17	32540398	32569590	-	32551976	32553670	32551976	32552118	32553561	32553670	1.32009e-07	8.91064e-05	1.0,0.636,0.333	0.0,0.0,0.0	0.656	RI
Crebzf	CREB/ATF bZIP transcription factor	7	90091942	90097590	+	90094632	90097251	90094632	90094701	90096404	90097251	0.000170468	0.016438	1.0,1.0,1.0	0.0,0.333,1.0	0.556	RI
Dalrd3	DALR anticodon binding domain containing 3	9	108444710	108449972	+	108449591	108449972	108449591	108449660	108449749	108449972	0.000315179	0.0231111	1.0,0.556,1.0	0.238,0.385,0.273	0.553	RI
Gramd1a	GRAM domain containing 1A	7	30829552	30855374	-	30833838	30835164	30833838	30833942	30835021	30835164	0.000104228	0.0117256	0.333,1.0,1.0	0.333,0.333,0.5	0.389	RI
Hmbox1	homeobox containing 1	14	65049049	65187354	-	65049048	65054585	65049048	65050868	65054465	65054585	3.74116e-06	0.000841761	1.0,0.0,0.0	1.0,1.0,1.0	-0.667	RI
Myh7	myosin, heavy polypeptide 7, cardiac muscle, beta	14	55208141	55232083	-	55230760	55231082	55230760	55230816	55231044	55231082	6.99259e-07	0.000236	1.0,0.75,1.0	0.333,0.375,0.333	0.57	RI
Nupl1	nucleoporin like 1	14	60442733	60488951	-	60455519	60459127	60455519	60457607	60459031	60459127	1.32024e-05	0.00222791	1.0,0.2,1.0	0.0,0.0,1.0	0.4	RI
Ppp1cc	protein phosphatase 1 catalytic subunit gamma	5	122296297	122313336	+	122312117	122313336	122312117	122312178	122313042	122313336	0.000538336	0.0302814	0.429,0.333,0.778	1.0,0.778,0.714	-0.317	RI
Robo4	roundabout guidance receptor 4	9	37313198	37325319	+	37316868	37317379	37316868	37317037	37317193	37317379	0.000267879	0.0226023	0.5,1.0,1.0	1.0,0.5,0.0	0.333	RI
Terf1	telomeric repeat binding factor 1	1	15875634	15914276	+	15889157	15889987	15889157	15889307	15889874	15889987	1.75549e-05	0.00236991	0.0,1.0,1.0	1.0,0.0,0.0	0.333	RI
Tug1	taurine upregulated1	11	3589785	3598814	-	3589784	3595523	3589784	3593179	3594771	3595523	0.000392293	0.0240725	1.0,1.0,0.2	0.0,0.0,1.0	0.4	RI
